# Population genomics-guided engineering of phenazine biosynthesis in *Pseudomonas chlororaphis*

**DOI:** 10.1101/2023.02.16.528854

**Authors:** Sarah Thorwall, Varun Trivedi, Ian Wheeldon

**Author notes:** These authors contributed equally (Sarah Thorwall, Varun Trivedi).

## Abstract

The emergence of next-generation sequencing (NGS) technologies has made it possible to not only sequence entire genomes, but also identify metabolic engineering targets across the pangenome of a microbial population. This study leverages NGS data as well as existing molecular biology and bioinformatics tools to identify and validate genomic signatures for improving phenazine biosynthesis in *Pseudomonas chlororaphis*. We sequenced a diverse collection of 34 *Pseudomonas* isolates using short- and long-read sequencing techniques and assembled whole genomes using the NGS reads. In addition, we assayed three industrially relevant phenotypes (phenazine production, biofilm formation, and growth temperature) for these isolates in two different media conditions. We then provided the whole genomes and phenazine production data to a unitig-based microbial genome-wide association study (mGWAS) tool to identify novel genomic signatures responsible for phenazine production in *P. chlororaphis*. Post-processing of the mGWAS analysis results yielded 330 significant hits influencing the biosynthesis of one or more phenazine compounds. Based on a quantitative metric (called the phenotype score), we elucidated the most influential hits for phenazine production and experimentally validated them *in vivo* in the most optimal phenazine producing strain. Two genes significantly increased phenazine-1-carboxamide (PCN) production: a histidine transporter (ProY_1), and a putative carboxypeptidase (PS__04251). A putative MarR-family transcriptional regulator decreased PCN titer when overexpressed in a high PCN producing isolate. Overall, this work seeks to demonstrate the utility of a population genomics approach as an effective strategy in enabling identification of targets for metabolic engineering of bioproduction hosts.
