## Supplementary File 3 for "Population genomics-guided engineering of phenazine biosynthesis in *Pseudomonas chlororaphis*"

### Sheet: Sheet1
gene (from Prokka annotations)	No. of associated unitigs
Linear_gramicidin_synthase_subunit_D	25
Linear_gramicidin_synthase_subunit_B	11
Anaerobic_ribonucleoside-triphosphate_reductase	10
Porin-like_protein_NicP	10
Pesticin_receptor	10
Putative_aliphatic_sulfonates_transport_permease_protein_SsuC	7
Oxygen-dependent_choline_dehydrogenase	6
HTH-type_transcriptional_regulator_ArgP	6
Vitamin_B12_transporter_BtuB	6
Methanesulfonate_monooxygenase	6
Isochorismatase_family_protein_YecD	6
HTH-type_transcriptional_regulator_BenM	5
Cell_division_protein_FtsN	5
Elongation_factor_Tu-A	5
GTP_3',8-cyclase	5
PqqA_peptide_cyclase	4
Porin_O	4
Metalloprotease_PmbA	4
Response_regulator_UvrY	4
23S_ribosomal_RNA	4
Galactose/methyl_galactoside_import_ATP-binding_protein_MglA	4
Sensor_histidine_kinase_RcsC	4
Proline-specific_permease_ProY	3
Histidine_ammonia-lyase	3
DNA_polymerase_II	3
Glutathione_synthetase	3
Diaminopimelate_decarboxylase	3
Esterase_EstA	3
3-mercaptopropionate_dioxygenase	3
Acyl-homoserine_lactone_acylase_QuiP	3
Disulfide-bond_oxidoreductase_YfcG	3
Threonine/homoserine_exporter_RhtA	2
Response_regulator_GacA	2
Protein_ElaA	2
Glucose-6-phosphate_1-dehydrogenase	2
Alginate_biosynthesis_protein_AlgK	2
4-hydroxyproline_2-epimerase	2
putative_DapA-like_lyase	2
Alginate_biosynthesis_protein_AlgA	2
Alginate_biosynthesis_protein_AlgF	2
DNA_polymerase_III_subunit_chi	2
Toluene-4-sulfonate_monooxygenase_system_iron-sulfur_subunit_TsaM1	2
Glyoxylate/hydroxypyruvate_reductase_A	2
Putative_monooxygenase_MoxC	2
NAD(P)H-quinone_oxidoreductase_subunit_2,	2
Tyrocidine_synthase_3	2
Quinoprotein_glucose_dehydrogenase	2
Surfactin_synthase_subunit_1	2
ISL3_family_transposase_ISPa61	2
Putative_isomerase_YbhH	1
HTH-type_transcriptional_regulator_CynR	1
NAD(P)H-quinone_oxidoreductase_subunit_2,_chloroplastic	1
Cytosol_aminopeptidase	1
HTH-type_transcriptional_regulator_MtrA	1
IS5_family_transposase_IS4811	1
Thiosulfate_sulfurtransferase_GlpE	1
Methylthioribulose-1-phosphate_dehydratase	1
Aliphatic_sulfonates_import_ATP-binding_protein_SsuB	1
Formate_dehydrogenase,_mitochondrial	1
Actin_cross-linking_toxin_VgrG1	1
2-dehydro-3-deoxygluconokinase	1
Peptide_methionine_sulfoxide_reductase_MsrA	1
Ribosomal_RNA_large_subunit_methyltransferase_J	1
Methyl-accepting_chemotaxis_protein_PctC	1
Peptide_methionine_sulfoxide_reductase_MsrA_3	1
Toluene_efflux_pump_outer_membrane_protein_TtgC	1
putative_type_II_secretion_system_protein_HxcR	1
Secretin_XcpQ	1
Xylulose_kinase	1
Polyol:NADP_oxidoreductase	1
RNA_polymerase-associated_protein_RapA	1
D-alanyl-D-alanine_carboxypeptidase_DacC	1
Taurine_import_ATP-binding_protein_TauB	1
Taurine-binding_periplasmic_protein	1
HTH-type_transcriptional_activator_RhaS	1
3-oxoadipate_CoA-transferase_subunit_B	1
Dimodular_nonribosomal_peptide_synthase	1
putative_metallo-hydrolase	1
16S_ribosomal_RNA	1
Acetyl-CoA:oxalate_CoA-transferase	1
78 hypothetical proteins	169
