## Supplementary File 5 for "Population genomics-guided engineering of phenazine biosynthesis in *Pseudomonas chlororaphis*"

### Sheet: Strains_Info
PS	strain	Species
PS3	ATCC 13985	Pseudomonas chlororaphis
PS4	ATCC 139861	Pseudomonas chlororaphis					Note:
PS5	ATCC 139862	Pseudomonas chlororaphis					In the subsequent sheet, strains have been referred to using the nomenclature in column A (PS).
PS17	ATCC 15926	Pseudomonas chlororaphis					Use this sheet to map the PS nomenclature of strains to their actual strain names used in the manuscript.
PS19	ATCC 17411	Pseudomonas chlororaphis
PS20	ATCC 17809	Pseudomonas chlororaphis
PS21	ATCC 17810	Pseudomonas chlororaphis
PS24	ATCC 17814	Pseudomonas chlororaphis
PS25	ATCC 9447	Pseudomonas chlororaphis
PS31	ATCC 9446	Pseudomonas chlororaphis
PS32	ATCC 17419	Pseudomonas chlororaphis
PS33	ATCC 17413	Pseudomonas synxantha
PS35	ATCC 174181	Pseudomonas chlororaphis
PS36	ATCC 174182	Pseudomonas chlororaphis
PS37	ATCC 336631	Pseudomonas chlororaphis
PS38	ATCC 336632	Pseudomonas chlororaphis
PS43	ATCC 17414	Pseudomonas chlororaphis
PS44	ATCC 174151	Pseudomonas chlororaphis
PS45	ATCC 174152	Pseudomonas chlororaphis
PS46	ATCC 17417	Pseudomonas chlororaphis
PS47	ATCC 17811	Pseudomonas chlororaphis
PS103	DSM 6508	Pseudomonas chlororaphis
PS106	DSM 21509	Pseudomonas chlororaphis
PS107	DSM 295781	Pseudomonas chlororaphis
PS108	DSM 295782	Pseudomonas chlororaphis
PS110	NCCB 60037	Pseudomonas chlororaphis
PS111	NCCB 60038	Pseudomonas chlororaphis
PS113	NCCB 820531	Pseudomonas chlororaphis
PS114	NCCB 820532	Pseudomonas chlororaphis
PS115	NCCB 47033	Pseudomonas chlororaphis
PS116	NCCB 1003681	Pseudomonas chlororaphis
PS117	NCCB 1003682	Pseudomonas chlororaphis
PS118	NCCB 880621	Pseudomonas chlororaphis
PS119	NCCB 880622	Pseudomonas chlororaphis

### Sheet: PA23 homologs
gene (associated to unitigs in the final list; naming as per Prokka annotations)	PA23 homolog	Locus tag of PA23 homolog
PS103_1_length_7476725_depth_1.00x__360239-363671_Linear_gramicidin_synthase_subunit_D	CP008696.1_prot_AIC17311.1_7[locus_tag=EY04_00065] [protein=peptide transporter] [protein_id=AIC17311.1] [location=complement(13952..17383)]	EY04_00065
PS107_1_length_7216947_depth_1.00x__5231152-5238979_Linear_gramicidin_synthase_subunit_B	CP008696.1_prot_AIC21251.1_3949[locus_tag=EY04_20770] [protein=peptide synthase] [protein_id=AIC21251.1] [location=complement(4593804..4607036)]	EY04_20770
PS103_1_length_7476725_depth_1.00x__4368765-4370778_Anaerobic_ribonucleoside-triphosphate_reductase	CP008696.1_prot_AIC20657.1_3355[locus_tag=EY04_17630] [protein=ribonucleoside-triphosphate reductase] [protein_id=AIC20657.1] [location=complement(3863411..3865423)]	EY04_17630
PS103_1_length_7476725_depth_1.00x__1734110-1735376_Porin-like_protein_NicP	CP008696.1_prot_AIC18473.1_1169[locus_tag=EY04_06090] [protein=porin] [protein_id=AIC18473.1] [location=complement(1364566..1365831)]	EY04_06090
PS103_1_length_7476725_depth_1.00x__483349-485707_Pesticin_receptor	CP008696.1_prot_AIC17402.1_98[locus_tag=EY04_00530] [protein=TonB-dependent receptor] [protein_id=AIC17402.1] [location=137994..140363]	EY04_00530
PS103_1_length_7476725_depth_1.00x__541014-541854_Putative_aliphatic_sulfonates_transport_permease_protein_SsuC	CP008696.1_prot_AIC17450.1_146[locus_tag=EY04_00785] [protein=taurine ABC transporter permease] [protein_id=AIC17450.1] [location=complement(195203..196042)]	EY04_00785
PS103_1_length_7476725_depth_1.00x__3881818-3883777_Oxygen-dependent_choline_dehydrogenase	CP008696.1_prot_AIC20231.1_2928[locus_tag=EY04_15370] [protein=glucose-methanol-choline oxidoreductase] [protein_id=AIC20231.1] [location=complement(3398145..3400103)]	EY04_15370
PS103_1_length_7476725_depth_1.00x__2014664-2015558_HTH-type_transcriptional_regulator_ArgP	CP008696.1_prot_AIC18710.1_1406[locus_tag=EY04_07335] [protein=LysR family transcriptional regulator] [protein_id=AIC18710.1] [location=1638956..1639849]	EY04_07335
PS103_1_length_7476725_depth_1.00x__937940-940076_Vitamin_B12_transporter_BtuB	CP008696.1_prot_AIC17793.1_489[locus_tag=EY04_02545] [protein=TonB-dependent receptor] [protein_id=AIC17793.1] [location=complement(597367..599502)]	EY04_02545
PS103_1_length_7476725_depth_1.00x__3897343-3898432_Methanesulfonate_monooxygenase	CP008696.1_prot_AIC20240.1_2937[locus_tag=EY04_15415] [protein=alkanesulfonate monooxygenase] [protein_id=AIC20240.1] [location=3413676..3414764]	EY04_15415
PS103_1_length_7476725_depth_1.00x__1677185-1677746_Isochorismatase_family_protein_YecD	CP008696.1_prot_AIC18418.1_1114[locus_tag=EY04_05800] [protein=isochorismatase] [protein_id=AIC18418.1] [location=1307631..1308191]	EY04_05800
PS103_1_length_7476725_depth_1.00x__737870-738764_HTH-type_transcriptional_regulator_BenM	CP008696.1_prot_AIC17620.1_316[locus_tag=EY04_01660] [protein=LysR family transcriptional regulator] [protein_id=AIC17620.1] [location=397036..397929]	EY04_01660
PS103_1_length_7476725_depth_1.00x__709800-710526_Cell_division_protein_FtsN	CP008696.1_prot_AIC17600.1_296[locus_tag=EY04_01560] [protein=cell division protein] [protein_id=AIC17600.1] [location=complement(368966..369691)]	EY04_01560
PS103_1_length_7476725_depth_1.00x__6987933-6989127_Elongation_factor_Tu-A	CP008696.1_prot_AIC22769.1_5469[gene=tuf] [locus_tag=EY04_28840] [protein=elongation factor Tu] [protein_id=AIC22769.1] [location=complement(6327554..6328747)]	EY04_28840
PS103_1_length_7476725_depth_1.00x__2428766-2429735_GTP_3_8-cyclase	CP008696.1_prot_AIC18960.1_1656[locus_tag=EY04_08625] [protein=radical SAM protein] [protein_id=AIC18960.1] [location=1915005..1915973]	EY04_08625
PS103_1_length_7476725_depth_1.00x__2719585-2721049_PqqA_peptide_cyclase	CP008696.1_prot_AIC19221.1_1918[locus_tag=EY04_10050] [protein=heme transporter CcmD] [protein_id=AIC19221.1] [location=complement(2211153..2212616)]	EY04_10050
PS103_1_length_7476725_depth_1.00x__1949569-1950913_Porin_O	CP008696.1_prot_AIC18667.1_1363[locus_tag=EY04_07100] [protein=porin] [protein_id=AIC18667.1] [location=1579404..1580747]	EY04_07100
PS103_1_length_7476725_depth_1.00x__1252525-1253872_Metalloprotease_PmbA	CP008696.1_prot_AIC18055.1_751[gene=pmbA] [locus_tag=EY04_03935] [protein=peptidase PmbA] [protein_id=AIC18055.1] [location=924144..925490]	EY04_03935
PS103_1_length_7476725_depth_1.00x__7040583-7041213_Response_regulator_UvrY	CP008696.1_prot_AIC23453.1_6153[locus_tag=EY04_32390] [protein=transcriptional regulator] [protein_id=AIC23453.1] [location=7094655..7095284]	EY04_32390
PS103_1_length_7476725_depth_1.00x__348483-351372_23S_ribosomal_RNA	---NA---	---NA---
PS103_1_length_7476725_depth_1.00x__1040793-1042359_Galactose/methyl_galactoside_import_ATP-binding_protein_MglA	CP008696.1_prot_AIC17880.1_576[locus_tag=EY04_02995] [protein=ABC transporter] [protein_id=AIC17880.1] [location=complement(698906..700471)]	EY04_02995
PS103_1_length_7476725_depth_1.00x__953484-956268_Sensor_histidine_kinase_RcsC	CP008696.1_prot_AIC17808.1_504[locus_tag=EY04_02620] [protein=histidine kinase] [protein_id=AIC17808.1] [location=complement(611528..614311)]	EY04_02620
PS103_1_length_7476725_depth_1.00x__678865-680275_Proline-specific_permease_ProY	CP008696.1_prot_AIC17570.1_266[gene=proY] [locus_tag=EY04_01410] [protein=proline-specific permease] [protein_id=AIC17570.1] [location=338030..339439]	EY04_01410
PS103_1_length_7476725_depth_1.00x__675499-677023_Histidine_ammonia-lyase	CP008696.1_prot_AIC17568.1_264[locus_tag=EY04_01400] [protein=histidine ammonia-lyase] [protein_id=AIC17568.1] [location=334661..336184]	EY04_01400
PS103_1_length_7476725_depth_1.00x__1401175-1401604_DNA_polymerase_III_subunit_chi	CP008696.1_prot_AIC18200.1_896[locus_tag=EY04_04675] [protein=DNA polymerase III subunit chi] [protein_id=AIC18200.1] [location=complement(1072785..1073213)]	EY04_04675
PS103_1_length_7476725_depth_1.00x__7251771-7252746_Glutathione_synthetase	CP008696.1_prot_AIC23277.1_5977[locus_tag=EY04_31480] [protein=glutathione synthetase] [protein_id=AIC23277.1] [location=complement(6882642..6883616)]	EY04_31480
PS103_1_length_7476725_depth_1.00x__2868615-2869854_Diaminopimelate_decarboxylase	CP008696.1_prot_AIC19338.1_2035[locus_tag=EY04_10665] [protein=diaminopimelate decarboxylase] [protein_id=AIC19338.1] [location=complement(2352293..2353531)]	EY04_10665
PS103_1_length_7476725_depth_1.00x__4429235-4431140_Esterase_EstA	CP008696.1_prot_AIC20707.1_3405[locus_tag=EY04_17885] [protein=esterase] [protein_id=AIC20707.1] [location=complement(3922734..3924638)]	EY04_17885
PS103_1_length_7476725_depth_1.00x__3901050-3901659_3-mercaptopropionate_dioxygenase	CP008696.1_prot_AIC20243.1_2940[locus_tag=EY04_15430] [protein=cysteine dioxygenase] [protein_id=AIC20243.1] [location=3417564..3418172]	EY04_15430
PS103_1_length_7476725_depth_1.00x__1673784-1676208_Acyl-homoserine_lactone_acylase_QuiP	CP008696.1_prot_AIC18416.1_1112[locus_tag=EY04_05790] [protein=acyl-homoserine lactone acylase subunit beta] [protein_id=AIC18416.1] [location=complement(1304231..1306654)]	EY04_05790
PS103_1_length_7476725_depth_1.00x__1676393-1677038_Disulfide-bond_oxidoreductase_YfcG	CP008696.1_prot_AIC18417.1_1113[locus_tag=EY04_05795] [protein=glutathione S-transferase] [protein_id=AIC18417.1] [location=complement(1306839..1307483)]	EY04_05795
PS103_1_length_7476725_depth_1.00x__5543887-5544775_Threonine/homoserine_exporter_RhtA	CP008696.1_prot_AIC21303.1_4001[locus_tag=EY04_21060] [protein=transporter] [protein_id=AIC21303.1] [location=4683940..4684827]	EY04_21060
PS103_1_length_7476725_depth_1.00x__346465-347997_16S_ribosomal_RNA	---NA---	---NA---
PS103_1_length_7476725_depth_1.00x__4921346-4921931_Response_regulator_GacA	CP008696.1_prot_AIC20825.1_3523[locus_tag=EY04_18510] [protein=chemotaxis protein CheY] [protein_id=AIC20825.1] [location=complement(4085292..4085933)]	EY04_18510
PS103_1_length_7476725_depth_1.00x__7192750-7193203_Protein_ElaA	CP008696.1_prot_AIC23330.1_6030[locus_tag=EY04_31745] [protein=acyltransferase] [protein_id=AIC23330.1] [location=complement(6940942..6941394)]	EY04_31745
PS103_1_length_7476725_depth_1.00x__3591057-3592578_Glucose-6-phosphate_1-dehydrogenase	CP008696.1_prot_AIC19949.1_2646[locus_tag=EY04_13860] [protein=glucose-6-phosphate dehydrogenase] [protein_id=AIC19949.1] [location=3071363..3072883]	EY04_13860
PS103_1_length_7476725_depth_1.00x__1364795-1366301_Alginate_biosynthesis_protein_AlgK	CP008696.1_prot_AIC18166.1_862[locus_tag=EY04_04505] [protein=alginate biosynthesis protein] [protein_id=AIC18166.1] [location=complement(1036393..1037904)]	EY04_04505
PS103_1_length_7476725_depth_1.00x__1790805-1791738_4-hydroxyproline_2-epimerase	CP008696.1_prot_AIC18523.1_1219[locus_tag=EY04_06345] [protein=hydroxyproline-2-epimerase] [protein_id=AIC18523.1] [location=complement(1419447..1420379)]	EY04_06345
PS103_1_length_7476725_depth_1.00x__1792213-1793134_putative_DapA-like_lyase	CP008696.1_prot_AIC18524.1_1220[locus_tag=EY04_06350] [protein=dihydrodipicolinate synthase] [protein_id=AIC18524.1] [location=1420855..1421775]	EY04_06350
PS103_1_length_7476725_depth_1.00x__183522-184965_Alginate_biosynthesis_protein_AlgA	CP008696.1_prot_AIC22920.1_5620[locus_tag=EY04_29635] [protein=mannose-1-phosphate guanylyltransferase] [protein_id=AIC22920.1] [location=complement(6489758..6491200)]	EY04_29635
PS103_1_length_7476725_depth_1.00x__1355287-1355944_Alginate_biosynthesis_protein_AlgF	CP008696.1_prot_AIC18159.1_855[locus_tag=EY04_04470] [protein=alginate O-acetyltransferase] [protein_id=AIC18159.1] [location=complement(1026890..1027546)]	EY04_04470
PS103_1_length_7476725_depth_1.00x__1401175-1401604_DNA_polymerase_III_subunit_chi-1	CP008696.1_prot_AIC18200.1_896[locus_tag=EY04_04675] [protein=DNA polymerase III subunit chi] [protein_id=AIC18200.1] [location=complement(1072785..1073213)]	EY04_04675
PS103_1_length_7476725_depth_1.00x__3243170-3244232_Toluene-4-sulfonate_monooxygenase_system_iron-sulfur_subunit_TsaM1	CP008696.1_prot_AIC19650.1_2347[locus_tag=EY04_12300] [protein=Rieske (2Fe-2S) protein] [protein_id=AIC19650.1] [location=complement(2720860..2721921)]	EY04_12300
PS103_1_length_7476725_depth_1.00x__1910492-1911425_Glyoxylate/hydroxypyruvate_reductase_A	CP008696.1_prot_AIC18634.1_1330[locus_tag=EY04_06935] [protein=2-hydroxyacid dehydrogenase] [protein_id=AIC18634.1] [location=1539908..1540840]	EY04_06935
PS103_1_length_7476725_depth_1.00x__3926720-3928073_Putative_monooxygenase_MoxC	CP008696.1_prot_AIC20246.1_2943[locus_tag=EY04_15445] [protein=monooxygenase] [protein_id=AIC20246.1] [location=3420885..3422237]	EY04_15445
PS103_1_length_7476725_depth_1.00x__3155215-3158134_NAD(P)H-quinone_oxidoreductase_subunit_2__chloroplastic	CP008696.1_prot_AIC19580.1_2277[locus_tag=EY04_11920] [protein=monovalent cation/H+ antiporter subunit A] [protein_id=AIC19580.1] [location=complement(2635454..2638372)]	EY04_11920
PS103_1_length_7476725_depth_1.00x__3613579-3623632_Tyrocidine_synthase_3	CP008696.1_prot_AIC19969.1_2666[locus_tag=EY04_13960] [protein=bacitracin synthetase] [protein_id=AIC19969.1] [location=3094036..3104088]	EY04_13960
PS103_1_length_7476725_depth_1.00x__6298592-6301013_Quinoprotein_glucose_dehydrogenase	CP008696.1_prot_AIC22063.1_4762[locus_tag=EY04_25050] [protein=glucose dehydrogenase] [protein_id=AIC22063.1] [location=5522992..5525412]	EY04_25050
PS118_1_length_6660177_depth_1.00x__4704758-4705058_Surfactin_synthase_subunit_1	CP008696.1_prot_AIC21251.1_3949[locus_tag=EY04_20770] [protein=peptide synthase] [protein_id=AIC21251.1] [location=complement(4593804..4607036)]	EY04_20770
PS103_1_length_7476725_depth_1.00x__1486537-1487488_ISL3_family_transposase_ISPa61	CP008696.1_prot_AIC21562.1_4260[locus_tag=EY04_22410] [protein=transposase] [protein_id=AIC21562.1] [location=4981438..4982643]	EY04_22410
PS103_1_length_7476725_depth_1.00x__3023093-3024170_Putative_isomerase_YbhH	CP008696.1_prot_AIC19699.1_2396[locus_tag=EY04_12555] [protein=PrpF protein] [protein_id=AIC19699.1] [location=2772097..2773299]	EY04_12555
PS103_1_length_7476725_depth_1.00x__1293791-1294688_HTH-type_transcriptional_regulator_CynR	CP008696.1_prot_AIC18103.1_799[locus_tag=EY04_04180] [protein=LysR family transcriptional regulator] [protein_id=AIC18103.1] [location=complement(965394..966290)]	EY04_04180
PS103_1_length_7476725_depth_1.00x__3155215-3158134_NAD(P)H-quinone_oxidoreductase_subunit_2__chloroplastic-1	CP008696.1_prot_AIC19580.1_2277[locus_tag=EY04_11920] [protein=monovalent cation/H+ antiporter subunit A] [protein_id=AIC19580.1] [location=complement(2635454..2638372)]	EY04_11920
PS103_1_length_7476725_depth_1.00x__1401664-1403155_Cytosol_aminopeptidase	CP008696.1_prot_AIC18201.1_897[locus_tag=EY04_04680] [protein=cytosol aminopeptidase] [protein_id=AIC18201.1] [location=complement(1073274..1074764)]	EY04_04680
PS103_1_length_7476725_depth_1.00x__4060632-4061556_HTH-type_transcriptional_regulator_MtrA	CP008696.1_prot_AIC20350.1_3047[locus_tag=EY04_15975] [protein=AraC family transcriptional regulator] [protein_id=AIC20350.1] [location=3543202..3544125]	EY04_15975
PS106_1_length_7064975_depth_1.00x__3691349-3692312_IS5_family_transposase_IS4811	CP008696.1_prot_AIC20259.1_2956[locus_tag=EY04_15510] [protein=AraC family transcriptional regulator] [protein_id=AIC20259.1] [location=3438199..3439140]	EY04_15510
PS103_1_length_7476725_depth_1.00x__3901655-3903239_Thiosulfate_sulfurtransferase_GlpE	CP008696.1_prot_AIC20244.1_2941[locus_tag=EY04_15435] [protein=sulfurtransferase] [protein_id=AIC20244.1] [location=3418169..3419752]	EY04_15435
PS103_1_length_7476725_depth_1.00x__3898975-3899770_Methylthioribulose-1-phosphate_dehydratase	CP008696.1_prot_AIC20241.1_2938[locus_tag=EY04_15420] [protein=aldolase] [protein_id=AIC20241.1] [location=complement(3415489..3416283)]	EY04_15420
PS103_1_length_7476725_depth_1.00x__474258-475086_Aliphatic_sulfonates_import_ATP-binding_protein_SsuB	CP008696.1_prot_AIC17395.1_91[locus_tag=EY04_00495] [protein=ABC transporter ATP-binding protein] [protein_id=AIC17395.1] [location=complement(128885..129712)]	EY04_00495
PS106_1_length_7064975_depth_1.00x__3595686-3596742_Formate_dehydrogenase__mitochondrial	CP008696.1_prot_AIC23203.1_5903[locus_tag=EY04_31105] [protein=3-phosphoglycerate dehydrogenase] [protein_id=AIC23203.1] [location=complement(6806473..6807702)]	EY04_31105
PS103_1_length_7476725_depth_1.00x__53546-55628_Actin_cross-linking_toxin_VgrG1	CP008696.1_prot_AIC23033.1_5733[locus_tag=EY04_30210] [protein=type IV secretion protein Rhs] [protein_id=AIC23033.1] [location=6619218..6621254]	EY04_30210
PS103_1_length_7476725_depth_1.00x__4205491-4206508_2-dehydro-3-deoxygluconokinase	CP008696.1_prot_AIC20473.1_3170[locus_tag=EY04_16630] [protein=2-dehydro-3-deoxygluconokinase] [protein_id=AIC20473.1] [location=3702750..3703766]	EY04_16630
PS103_1_length_7476725_depth_1.00x__779535-780183_Peptide_methionine_sulfoxide_reductase_MsrA	CP008696.1_prot_AIC17657.1_353[locus_tag=EY04_01850] [protein=peptide methionine sulfoxide reductase] [protein_id=AIC17657.1] [location=complement(439027..439674)]	EY04_01850
PS103_1_length_7476725_depth_1.00x__778586-779423_Ribosomal_RNA_large_subunit_methyltransferase_J	CP008696.1_prot_AIC17656.1_352[locus_tag=EY04_01845] [protein=lactate dehydrogenase] [protein_id=AIC17656.1] [location=438078..438914]	EY04_01845
PS103_1_length_7476725_depth_1.00x__663402-664674_Methyl-accepting_chemotaxis_protein_PctC	CP008696.1_prot_AIC17558.1_254[locus_tag=EY04_01345] [protein=chemotaxis protein] [protein_id=AIC17558.1] [location=complement(322139..324019)]	EY04_01345
PS106_1_length_7064975_depth_1.00x__2885572-2886022_Peptide_methionine_sulfoxide_reductase_MsrA_3	CP008696.1_prot_AIC19510.1_2207[locus_tag=EY04_11560] [protein=methionine sulfoxide reductase A] [protein_id=AIC19510.1] [location=2559449..2559898]	EY04_11560
PS103_1_length_7476725_depth_1.00x__3076352-3077771_Toluene_efflux_pump_outer_membrane_protein_TtgC	CP008696.1_prot_AIC19511.1_2208[locus_tag=EY04_11565] [protein=RND transporter] [protein_id=AIC19511.1] [location=complement(2560879..2562309)]	EY04_11565
PS103_1_length_7476725_depth_1.00x__3455203-3456625_putative_type_II_secretion_system_protein_HxcR	CP008696.1_prot_AIC19851.1_2548[locus_tag=EY04_13340] [protein=general secretion pathway protein GspE] [protein_id=AIC19851.1] [location=2933742..2935163]	EY04_13340
PS103_1_length_7476725_depth_1.00x__3451368-3453783_Secretin_XcpQ	CP008696.1_prot_AIC19850.1_2547[locus_tag=EY04_13335] [protein=general secretion pathway protein GspD] [protein_id=AIC19850.1] [location=2930165..2932579]	EY04_13335
PS103_1_length_7476725_depth_1.00x__3689156-3690665_Xylulose_kinase	CP008696.1_prot_AIC20029.1_2726[locus_tag=EY04_14275] [protein=xylulose kinase] [protein_id=AIC20029.1] [location=complement(3169500..3171008)]	EY04_14275
PS103_1_length_7476725_depth_1.00x__3690957-3692439_Polyol_NADP_oxidoreductase	CP008696.1_prot_AIC20030.1_2727[locus_tag=EY04_14280] [protein=mannitol dehydrogenase] [protein_id=AIC20030.1] [location=complement(3171301..3172782)]	EY04_14280
PS103_1_length_7476725_depth_1.00x__1715924-1718771_RNA_polymerase-associated_protein_RapA	CP008696.1_prot_AIC18456.1_1152[locus_tag=EY04_05990] [protein=RNA polymerase-associated protein RapA] [protein_id=AIC18456.1] [location=complement(1346381..1349227)]	EY04_05990
PS103_1_length_7476725_depth_1.00x__1331471-1332920_D-alanyl-D-alanine_carboxypeptidase_DacC	CP008696.1_prot_AIC18138.1_834[locus_tag=EY04_04355] [protein=penicillin-binding protein] [protein_id=AIC18138.1] [location=1003073..1004521]	EY04_04355
PS103_1_length_7476725_depth_1.00x__541850-542645_Taurine_import_ATP-binding_protein_TauB	CP008696.1_prot_AIC17451.1_147[gene=tauB] [locus_tag=EY04_00790] [protein=taurine transporter ATP-binding subunit] [protein_id=AIC17451.1] [location=complement(196039..196833)]	EY04_00790
PS103_1_length_7476725_depth_1.00x__542740-543718_Taurine-binding_periplasmic_protein	CP008696.1_prot_AIC17452.1_148[gene=tauA] [locus_tag=EY04_00795] [protein=taurine ABC transporter substrate-binding protein] [protein_id=AIC17452.1] [location=complement(196929..197906)]	EY04_00795
PS103_1_length_7476725_depth_1.00x__1333080-1333956_HTH-type_transcriptional_activator_RhaS	CP008696.1_prot_AIC18139.1_835[locus_tag=EY04_04360] [protein=AraC family transcriptional regulator] [protein_id=AIC18139.1] [location=complement(1004682..1005557)]	EY04_04360
PS103_1_length_7476725_depth_1.00x__1726479-1727259_3-oxoadipate_CoA-transferase_subunit_B	CP008696.1_prot_AIC18465.1_1161[locus_tag=EY04_06045] [protein=3-oxoadipate:succinyl-CoA transferase] [protein_id=AIC18465.1] [location=1356935..1357714]	EY04_06045
PS118_1_length_6660177_depth_1.00x__4698713-4699109_Dimodular_nonribosomal_peptide_synthase	CP008696.1_prot_AIC21252.1_3950[locus_tag=EY04_20775] [protein=peptide synthetase] [protein_id=AIC21252.1] [location=complement(4607049..4613624)]	EY04_20775
PS103_1_length_7476725_depth_1.00x__3109668-3110553_putative_metallo-hydrolase	CP008696.1_prot_AIC19535.1_2232[locus_tag=EY04_11690] [protein=beta-lactamase] [protein_id=AIC19535.1] [location=complement(2590187..2591071)]	EY04_11690
hypothetical_protein_1	CP008696.1_prot_AIC21064.1_3762[locus_tag=EY04_19775] [protein=transcriptional regulator] [protein_id=AIC21064.1] [location=complement(4377736..4378182)]	EY04_19775
hypothetical_protein_2	CP008696.1_prot_AIC21252.1_3950[locus_tag=EY04_20775] [protein=peptide synthetase] [protein_id=AIC21252.1] [location=complement(4607049..4613624)]	EY04_20775
hypothetical_protein_3	CP008696.1_prot_AIC21253.1_3951[locus_tag=EY04_20780] [protein=peptide synthase] [protein_id=AIC21253.1] [location=complement(4613624..4624783)]	EY04_20780
hypothetical_protein_4	CP008696.1_prot_AIC21063.1_3761[locus_tag=EY04_19770] [protein=hypothetical protein] [protein_id=AIC21063.1] [location=4376545..4377696]	EY04_19770
hypothetical_protein_5	CP008696.1_prot_AIC19839.1_2536[locus_tag=EY04_13280] [protein=VreA] [protein_id=AIC19839.1] [location=2922146..2922760]	EY04_13280
hypothetical_protein_6	CP008696.1_prot_AIC19838.1_2535[locus_tag=EY04_13275] [protein=hypothetical protein] [protein_id=AIC19838.1] [location=complement(2921517..2921864)]	EY04_13275
hypothetical_protein_7	CP008696.1_prot_AIC17897.1_593[locus_tag=EY04_03110] [protein=hypothetical protein] [protein_id=AIC17897.1] [location=complement(730693..731856)]	EY04_03110
hypothetical_protein_8	CP008696.1_prot_AIC18056.1_752[locus_tag=EY04_03940] [protein=FagA protein] [protein_id=AIC18056.1] [location=925667..926062]	EY04_03940
hypothetical_protein_9	CP008696.1_prot_AIC19740.1_2437[locus_tag=EY04_12765] [protein=hypothetical protein] [protein_id=AIC19740.1] [location=2816042..2816803]	EY04_12765
hypothetical_protein_10	CP008696.1_prot_AIC23337.1_6037[locus_tag=EY04_31780] [protein=peptidase C69] [protein_id=AIC23337.1] [location=complement(6950820..6952262)]	EY04_31780
hypothetical_protein_11	CP008696.1_prot_AIC18472.1_1168[locus_tag=EY04_06080] [protein=4-carboxymuconolactone decarboxylase] [protein_id=AIC18472.1] [location=1363949..1364341]	EY04_06080
hypothetical_protein_12	---NA---	---NA---
hypothetical_protein_13	CP008696.1_prot_AIC18136.1_832[locus_tag=EY04_04345] [protein=peptidase] [protein_id=AIC18136.1] [location=1001033..1002607]	EY04_04345
hypothetical_protein_14	CP008696.1_prot_AIC21295.1_3993[locus_tag=EY04_20995] [protein=LysR family transcriptional regulator] [protein_id=AIC21295.1] [location=4668825..4669760]	EY04_20995
hypothetical_protein_15	CP008696.1_prot_AIC23331.1_6031[locus_tag=EY04_31750] [protein=amino acid ABC transporter substrate-binding protein] [protein_id=AIC23331.1] [location=6941668..6942405]	EY04_31750
hypothetical_protein_16	---NA---	---NA---
hypothetical_protein_17	CP008696.1_prot_AIC19220.1_1917[locus_tag=EY04_10045] [protein=3-demethylubiquinone-9 3-methyltransferase] [protein_id=AIC19220.1] [location=complement(2210522..2210935)]	EY04_10045
hypothetical_protein_18	CP008696.1_prot_AIC19741.1_2438[locus_tag=EY04_12770] [protein=DoxX family protein] [protein_id=AIC19741.1] [location=complement(2818206..2818712)]	EY04_12770
hypothetical_protein_19	CP008696.1_prot_AIC19581.1_2278[locus_tag=EY04_11925] [protein=hypothetical protein] [protein_id=AIC19581.1] [location=2638618..2639061]	EY04_11925
hypothetical_protein_20	CP008696.1_prot_AIC19220.1_1917[locus_tag=EY04_10045] [protein=3-demethylubiquinone-9 3-methyltransferase] [protein_id=AIC19220.1] [location=complement(2210522..2210935)]	EY04_10045
hypothetical_protein_21	CP008696.1_prot_AIC18136.1_832[locus_tag=EY04_04345] [protein=peptidase] [protein_id=AIC18136.1] [location=1001033..1002607]	EY04_04345
hypothetical_protein_22	---NA---	---NA---
hypothetical_protein_23	CP008696.1_prot_AIC18472.1_1168[locus_tag=EY04_06080] [protein=4-carboxymuconolactone decarboxylase] [protein_id=AIC18472.1] [location=1363949..1364341]	EY04_06080
hypothetical_protein_24	CP008696.1_prot_AIC21064.1_3762[locus_tag=EY04_19775] [protein=transcriptional regulator] [protein_id=AIC21064.1] [location=complement(4377736..4378182)]	EY04_19775
hypothetical_protein_25	CP008696.1_prot_AIC17656.1_352[locus_tag=EY04_01845] [protein=lactate dehydrogenase] [protein_id=AIC17656.1] [location=438078..438914]	EY04_01845
hypothetical_protein_26	---NA---	---NA---
hypothetical_protein_27	---NA---	---NA---
hypothetical_protein_28	---NA---	---NA---
hypothetical_protein_29	---NA---	---NA---
hypothetical_protein_30	---NA---	---NA---
hypothetical_protein_31	---NA---	---NA---
hypothetical_protein_32	CP008696.1_prot_AIC19229.1_1926[locus_tag=EY04_10090] [protein=hypothetical protein] [protein_id=AIC19229.1] [location=complement(2217973..2218587)]	EY04_10090
hypothetical_protein_33	CP008696.1_prot_AIC19229.1_1926[locus_tag=EY04_10090] [protein=hypothetical protein] [protein_id=AIC19229.1] [location=complement(2217973..2218587)]	EY04_10090
hypothetical_protein_34	CP008696.1_prot_AIC19236.1_1933[locus_tag=EY04_10125] [protein=CopG family transcriptional regulator] [protein_id=AIC19236.1] [location=complement(2228142..2228543)]	EY04_10125
hypothetical_protein_35	CP008696.1_prot_AIC19229.1_1926[locus_tag=EY04_10090] [protein=hypothetical protein] [protein_id=AIC19229.1] [location=complement(2217973..2218587)]	EY04_10090
hypothetical_protein_36	CP008696.1_prot_AIC19234.1_1931[locus_tag=EY04_10115] [protein=hypothetical protein] [protein_id=AIC19234.1] [location=2225253..2225969]	EY04_10115
hypothetical_protein_37	CP008696.1_prot_AIC20247.1_2944[locus_tag=EY04_15450] [protein=aliphatic sulfonate ABC transporter substrate-binding protein] [protein_id=AIC20247.1] [location=3422234..3423229]	EY04_15450
hypothetical_protein_38	CP008696.1_prot_AIC20233.1_2930[locus_tag=EY04_15380] [protein=membrane protein] [protein_id=AIC20233.1] [location=3402966..3405584]	EY04_15380
hypothetical_protein_39	---NA---	---NA---
hypothetical_protein_40	---NA---	---NA---
hypothetical_protein_41	CP008696.1_prot_AIC20262.1_2959[locus_tag=EY04_15530] [protein=erythromycin esterase] [protein_id=AIC20262.1] [location=3440875..3441369]	EY04_15530
hypothetical_protein_42	---NA---	---NA---
hypothetical_protein_43	CP008696.1_prot_AIC20232.1_2929[locus_tag=EY04_15375] [protein=hypothetical protein] [protein_id=AIC20232.1] [location=complement(3400114..3402621)]	EY04_15375
hypothetical_protein_44	CP008696.1_prot_AIC20233.1_2930[locus_tag=EY04_15380] [protein=membrane protein] [protein_id=AIC20233.1] [location=3402966..3405584]	EY04_15380
hypothetical_protein_45	CP008696.1_prot_AIC20233.1_2930[locus_tag=EY04_15380] [protein=membrane protein] [protein_id=AIC20233.1] [location=3402966..3405584]	EY04_15380
hypothetical_protein_46	CP008696.1_prot_AIC20247.1_2944[locus_tag=EY04_15450] [protein=aliphatic sulfonate ABC transporter substrate-binding protein] [protein_id=AIC20247.1] [location=3422234..3423229]	EY04_15450
hypothetical_protein_47	CP008696.1_prot_AIC23337.1_6037[locus_tag=EY04_31780] [protein=peptidase C69] [protein_id=AIC23337.1] [location=complement(6950820..6952262)]	EY04_31780
hypothetical_protein_48	CP008696.1_prot_AIC19839.1_2536[locus_tag=EY04_13280] [protein=VreA] [protein_id=AIC19839.1] [location=2922146..2922760]	EY04_13280
hypothetical_protein_49	CP008696.1_prot_AIC18056.1_752[locus_tag=EY04_03940] [protein=FagA protein] [protein_id=AIC18056.1] [location=925667..926062]	EY04_03940
hypothetical_protein_50	CP008696.1_prot_AIC18166.1_862[locus_tag=EY04_04505] [protein=alginate biosynthesis protein] [protein_id=AIC18166.1] [location=complement(1036393..1037904)]	EY04_04505
hypothetical_protein_51	CP008696.1_prot_AIC21064.1_3762[locus_tag=EY04_19775] [protein=transcriptional regulator] [protein_id=AIC21064.1] [location=complement(4377736..4378182)]	EY04_19775
hypothetical_protein_52	CP008696.1_prot_AIC19839.1_2536[locus_tag=EY04_13280] [protein=VreA] [protein_id=AIC19839.1] [location=2922146..2922760]	EY04_13280
hypothetical_protein_53	CP008696.1_prot_AIC23337.1_6037[locus_tag=EY04_31780] [protein=peptidase C69] [protein_id=AIC23337.1] [location=complement(6950820..6952262)]	EY04_31780
hypothetical_protein_54	CP008696.1_prot_AIC17555.1_251[locus_tag=EY04_01330] [protein=hypothetical protein] [protein_id=AIC17555.1] [location=320705..321307]	EY04_01330
hypothetical_protein_55	CP008696.1_prot_AIC19839.1_2536[locus_tag=EY04_13280] [protein=VreA] [protein_id=AIC19839.1] [location=2922146..2922760]	EY04_13280
hypothetical_protein_56	CP008696.1_prot_AIC21064.1_3762[locus_tag=EY04_19775] [protein=transcriptional regulator] [protein_id=AIC21064.1] [location=complement(4377736..4378182)]	EY04_19775
hypothetical_protein_57	---NA---	---NA---
hypothetical_protein_58	CP008696.1_prot_AIC19839.1_2536[locus_tag=EY04_13280] [protein=VreA] [protein_id=AIC19839.1] [location=2922146..2922760]	EY04_13280
hypothetical_protein_59	---NA---	---NA---
hypothetical_protein_60	CP008696.1_prot_AIC20233.1_2930[locus_tag=EY04_15380] [protein=membrane protein] [protein_id=AIC20233.1] [location=3402966..3405584]	EY04_15380
hypothetical_protein_61	CP008696.1_prot_AIC19901.1_2598[locus_tag=EY04_13610] [protein=short-chain dehydrogenase] [protein_id=AIC19901.1] [location=complement(3015983..3016246)]	EY04_13610
hypothetical_protein_62	CP008696.1_prot_AIC19973.1_2670[locus_tag=EY04_13980] [protein=hypothetical protein] [protein_id=AIC19973.1] [location=complement(3106973..3108265)]	EY04_13980
hypothetical_protein_63	CP008696.1_prot_AIC19042.1_1738[locus_tag=EY04_09050] [protein=nucleotide cyclase] [protein_id=AIC19042.1] [location=2004280..2006679]	EY04_09050
hypothetical_protein_64	CP008696.1_prot_AIC21251.1_3949[locus_tag=EY04_20770] [protein=peptide synthase] [protein_id=AIC21251.1] [location=complement(4593804..4607036)]	EY04_20770
hypothetical_protein_65	CP008696.1_prot_AIC21252.1_3950[locus_tag=EY04_20775] [protein=peptide synthetase] [protein_id=AIC21252.1] [location=complement(4607049..4613624)]	EY04_20775
hypothetical_protein_66	CP008696.1_prot_AIC18419.1_1115[locus_tag=EY04_05805] [protein=zinc chelation protein SecC] [protein_id=AIC18419.1] [location=complement(1308311..1308511)]	EY04_05805
hypothetical_protein_67	CP008696.1_prot_AIC18214.1_910[locus_tag=EY04_04750] [protein=PTS N-acetyl-D-glucosamine transporter] [protein_id=AIC18214.1] [location=complement(1091558..1094080)]	EY04_04750
hypothetical_protein_68	CP008696.1_prot_AIC21252.1_3950[locus_tag=EY04_20775] [protein=peptide synthetase] [protein_id=AIC21252.1] [location=complement(4607049..4613624)]	EY04_20775
hypothetical_protein_69	---NA---	---NA---
hypothetical_protein_70	CP008696.1_prot_AIC19523.1_2220[locus_tag=EY04_11630] [protein=fructose-bisphosphate aldolase] [protein_id=AIC19523.1] [location=complement(2579921..2580202)]	EY04_11630
hypothetical_protein_71	CP008696.1_prot_AIC23337.1_6037[locus_tag=EY04_31780] [protein=peptidase C69] [protein_id=AIC23337.1] [location=complement(6950820..6952262)]	EY04_31780
hypothetical_protein_72	CP008696.1_prot_AIC20742.1_3440[locus_tag=EY04_18080] [protein=hypothetical protein] [protein_id=AIC20742.1] [location=3976112..3982609]	EY04_18080
hypothetical_protein_73	CP008696.1_prot_AIC18398.1_1094[locus_tag=EY04_05690] [protein=hypothetical protein] [protein_id=AIC18398.1] [location=complement(1283663..1283938)]	EY04_05690
hypothetical_protein_74	CP008696.1_prot_AIC21251.1_3949[locus_tag=EY04_20770] [protein=peptide synthase] [protein_id=AIC21251.1] [location=complement(4593804..4607036)]	EY04_20770
hypothetical_protein_75	CP008696.1_prot_AIC17444.1_140[locus_tag=EY04_00755] [protein=hypothetical protein] [protein_id=AIC17444.1] [location=190978..191160]	EY04_00755
hypothetical_protein_76	CP008696.1_prot_AIC19523.1_2220[locus_tag=EY04_11630] [protein=fructose-bisphosphate aldolase] [protein_id=AIC19523.1] [location=complement(2579921..2580202)]	EY04_11630
hypothetical_protein_77	CP008696.1_prot_AIC19625.1_2322[locus_tag=EY04_12170] [protein=hypothetical protein] [protein_id=AIC19625.1] [location=complement(2692695..2693348)]	EY04_12170
hypothetical_protein_78	CP008696.1_prot_AIC19625.1_2322[locus_tag=EY04_12170] [protein=hypothetical protein] [protein_id=AIC19625.1] [location=complement(2692695..2693348)]	EY04_12170

### Sheet: Pathway enrichment test results
GO.ID	Description	p.Val	FDR	Phenotype	Genes
pch00920_Sulfur_metabolism	NA	0.0136001	0.0136001	1	EY04_00785,EY04_15415,EY04_00495,EY04_00790,EY04_00795,EY04_15450
pch00470_D-Amino_acid_metabolism	NA	0.345205	0.345205	1	EY04_10665,EY04_06345,EY04_06350
pch00480_Glutathione_metabolism	NA	0.414915	0.414915	1	EY04_31480,EY04_13860,EY04_04680
pch00030_Pentose_phosphate_pathway	NA	0.49208	0.49208	1	EY04_13860,EY04_25050,EY04_16630
pch00240_Pyrimidine_metabolism	NA	1	1	1	EY04_17630
pch01200_Carbon_metabolism	NA	1	1	1	EY04_13860,EY04_31105
pch01220_Degradation_of_aromatic_compounds	NA	1	1	1	EY04_06080
pch01230_Biosynthesis_of_amino_acids	NA	1	1	1	EY04_10665,EY04_31105
pch01232_Nucleotide_metabolism	NA	1	1	1	EY04_17630
pch01240_Biosynthesis_of_cofactors	NA	1	1	1	EY04_08625,EY04_31480
pch01250_Biosynthesis_of_nucleotide_sugars	NA	1	1	1	EY04_29635
pch02010_ABC_transporters	NA	1	1	1	EY04_00785,EY04_02995,EY04_00495,EY04_00790,EY04_00795,EY04_15450
pch02020_Two-component_system	NA	1	1	1	EY04_18510,EY04_01345
pch02024_Quorum_sensing	NA	1	1	1	EY04_18080
pch02025_Biofilm_formation	NA	1	1	1	EY04_02620,EY04_18510,EY04_29635
pch02030_Bacterial_chemotaxis	NA	1	1	1	EY04_01345
pch02060_Phosphotransferase_system_(PTS)	NA	1	1	1	EY04_04750
pch03030_DNA_replication	NA	1	1	1	EY04_04675
pch03070_Bacterial_secretion_system	NA	1	1	1	EY04_30210,EY04_13340,EY04_13335
pch03430_Mismatch_repair	NA	1	1	1	EY04_04675
pch01120_Microbial_metabolism_in_diverse_environments	NA	1	1	1	EY04_10665,EY04_13860,EY04_12300,EY04_31105,EY04_16630,EY04_06045,EY04_06080
pch00230_Purine_metabolism	NA	1	1	1	EY04_17630
pch01110_Biosynthesis_of_secondary_metabolites	NA	1	1	1	EY04_10665,EY04_13860,EY04_29635,EY04_25050,EY04_31105
pch03440_Homologous_recombination	NA	1	1	1	EY04_04675
pch00260_Glycine,_serine_and_threonine_metabolism	NA	1	1	1	EY04_31105
pch00270_Cysteine_and_methionine_metabolism	NA	1	1	1	EY04_31480,EY04_31105
pch00300_Lysine_biosynthesis	NA	1	1	1	EY04_10665
pch00340_Histidine_metabolism	NA	1	1	1	EY04_01400
pch00362_Benzoate_degradation	NA	1	1	1	EY04_06080
pch00051_Fructose_and_mannose_metabolism	NA	1	1	1	EY04_29635,EY04_14280
pch00040_Pentose_and_glucuronate_interconversions	NA	1	1	1	EY04_14275
pch00520_Amino_sugar_and_nucleotide_sugar_metabolism	NA	1	1	1	EY04_29635
pch00541_O-Antigen_nucleotide_sugar_biosynthesis	NA	1	1	1	EY04_29635
pch00550_Peptidoglycan_biosynthesis	NA	1	1	1	EY04_04355
pch00627_Aminobenzoate_degradation	NA	1	1	1	EY04_12300
pch00643_Styrene_degradation	NA	1	1	1	EY04_06045
pch00650_Butanoate_metabolism	NA	1	1	1	EY04_06045
pch00680_Methane_metabolism	NA	1	1	1	EY04_31105
pch00790_Folate_biosynthesis	NA	1	1	1	EY04_08625
pch01100_Metabolic_pathways	NA	1	1	1	EY04_17630,EY04_15415,EY04_08625,EY04_01400,EY04_31480,EY04_10665,EY04_13860,EY04_06345,EY04_06350,EY04_29635,EY04_25050,EY04_04680,EY04_31105,EY04_16630,EY04_14275,EY04_14280,EY04_04355,EY04_06045,EY04_06080
pch04122_Sulfur_relay_system	NA	1	1	1	EY04_08625
